# Systematic elucidation and pharmacologic targeting of non-oncogene dependencies in imatinib-resistant gastrointestinal stromal tumor

**DOI:** 10.1101/2025.10.12.681609

**Authors:** Prabhjot S. Mundi, Adina Grunn, Arsenije Kojadinovic, Sergey Pampou, Charles Karan, Ronald Realubit, Cristina I. Caescu, Hanina Hibshoosh, Mahalaxmi Aburi, Mariano J. Alvarez, Matthew Ingham, Denisse Evans, Sara Rothschild, Gary K. Schwartz, Andrea Califano

## Abstract

Treatment of gastrointestinal stromal tumor (GIST) with imatinib and other KIT-targeting drugs has improved outcomes significantly. However, most patients with advanced GIST eventually develop imatinib resistance and succumb to disease. We have developed mutation-agnostic, network-based methodologies to systematically elucidate and pharmacologically target Master Regulator (MR) proteins—critical non-oncogene dependencies—in cancer cells. Unsupervised, MR-based clustering of 34 GIST patient tumor samples produced two clusters, one of which contained all imatinib-resistant tumors. Analysis of 9 single-cell RNA profiles of high-risk GIST revealed that tumors with clinical progression on imatinib harbored large subpopulations enriched for the MR-activity signature of imatinib-resistant tumors, while tumors with resistance-associated mutations but without overt progression showed smaller, variably sized enriched subpopulations. High-throughput profiling of transcriptional responses by two GIST cell lines to FDA-approved and late-stage experimental drugs identified six candidate drugs that reversed the MR activity of imatinib-resistant GIST. Predictions were validated in two imatinib-resistant, patient-derived xenograft (PDX) models. The top prediction, linifanib, induced marked tumor growth inhibition in both PDXs across a wide dose range; selinexor and selumetinib were also effective compared to imatinib. We confirmed *in vivo* MR-activity reversal by these drugs, but not by ineffective drugs.
