## Supplementary material for "Systematic elucidation and pharmacologic targeting of non-oncogene dependencies in imatinib-resistant gastrointestinal stromal tumor": Table S1

### Sheet: Sheet1
CUAC.ID	LRG.ID	Sample Type	H&E.Pathologist.Evaluation	RNA Concentration (ng/uL)	RIN	Library Prep	Expression Counts in Millions (Mapped Reads)	Detected Genes in Thousands
CUAC2081	LRG1774	FFPE Block	90% GIST	148	NA (FFPE)	Illumina Stranded Total RNA Prep with Ribo-Zero (Stranded)	17.9475	18.274
CUAC2078	LRG332	FFPE Block	90% GIST	472	NA (FFPE)	Illumina Stranded Total RNA Prep with Ribo-Zero (Stranded)	9.49039	18.324
CUAC2083	LRG1692T3	FFPE Block	90% GIST	11	NA (FFPE)	Illumina Stranded Total RNA Prep with Ribo-Zero (Stranded)	8.8218	19.069
CUAC2033	LRG1152	FFPE Block	95% GIST	1140	NA (FFPE)	Illumina Stranded Total RNA Prep with Ribo-Zero (Stranded)	3.03544	19.53
CUAC2075	LRG124T1	FFPE Slides	90% GIST	374	NA (FFPE)	Illumina Stranded Total RNA Prep with Ribo-Zero (Stranded)	7.206	17.752
CUAC2079	LRG1111	FFPE Block	90% GIST	129	NA (FFPE)	Illumina Stranded Total RNA Prep with Ribo-Zero (Stranded)	1.28411	17.966
CUAC2037	LRG213	FFPE Block	95% GIST	967	NA (FFPE)	Illumina Stranded Total RNA Prep with Ribo-Zero (Stranded)	2.42847	18.535
CUAC2031	LRG1363	FFPE Block	95% GIST	912	NA (FFPE)	Illumina Stranded Total RNA Prep with Ribo-Zero (Stranded)	4.65559	18.754
CUAC2030	LRG783	FFPE Block	95% GIST	458	NA (FFPE)	Illumina Stranded Total RNA Prep with Ribo-Zero (Stranded)	1.13521	16.64
CUAC1799	LRG1574	FFPE Block	95% GIST	253	NA (FFPE)	Illumina Stranded Total RNA Prep with Ribo-Zero (Stranded)	9.74289	22.172
CUAC2076	LRG124T2	FFPE Slides	90% GIST	119	NA (FFPE)	Illumina Stranded Total RNA Prep with Ribo-Zero (Stranded)	6.98386	18.451
CUAC2082	LRG931	FFPE Block	90% GIST	260	NA (FFPE)	Illumina Stranded Total RNA Prep with Ribo-Zero (Stranded)	6.16864	17.704
CUAC2080	LRG1692T2	FFPE Block	90% GIST	422	NA (FFPE)	Illumina Stranded Total RNA Prep with Ribo-Zero (Stranded)	15.8087	18.848
CUAC2084	LRG1676	FFPE Block	90% GIST	371	NA (FFPE)	Illumina Stranded Total RNA Prep with Ribo-Zero (Stranded)	10.3986	18.163
CUAC2077	LRG571	FFPE Block	90% GIST	530	NA (FFPE)	Illumina Stranded Total RNA Prep with Ribo-Zero (Stranded)	4.97604	17.513
CUAC2028	LRG1419	FFPE Block	95% GIST	879	NA (FFPE)	Illumina Stranded Total RNA Prep with Ribo-Zero (Stranded)	8.28131	18.378
CUAC2022	LRG773	FFPE Block	95% GIST	869	NA (FFPE)	Illumina Stranded Total RNA Prep with Ribo-Zero (Stranded)	11.6716	19.242
CUAC1776	LRG1593	FFPE Block	95% GIST	596	NA (FFPE)	Illumina Stranded Total RNA Prep with Ribo-Zero (Stranded)	28.5791	20.125
CUAC2024	LRG1820	FFPE Block	95% GIST	731	NA (FFPE)	Illumina Stranded Total RNA Prep with Ribo-Zero (Stranded)	6.50838	17.91
CUAC2032	LRG960	FFPE Block	95% GIST	690	NA (FFPE)	Illumina Stranded Total RNA Prep with Ribo-Zero (Stranded)	2.25744	16.749
CUAC2029	LRG1466	FFPE Block	95% GIST	113	NA (FFPE)	Illumina Stranded Total RNA Prep with Ribo-Zero (Stranded)	4.8797	17.899
CUAC2013	LRG1227	FFPE Block	95% GIST	552	NA (FFPE)	Illumina Stranded Total RNA Prep with Ribo-Zero (Stranded)	7.91094	18.709
CUAC2027	LRG1655	FFPE Block	95% GIST	573	NA (FFPE)	Illumina Stranded Total RNA Prep with Ribo-Zero (Stranded)	5.49594	17.411
CUAC2025	LRG1791	FFPE Block	95% GIST	790	NA (FFPE)	Illumina Stranded Total RNA Prep with Ribo-Zero (Stranded)	6.35059	17.068
CUAC2005	LRG1081	FFPE Block	95% GIST	656	NA (FFPE)	Illumina Stranded Total RNA Prep with Ribo-Zero (Stranded)	24.4438	20.882
CUAC1773	LRG1777	FFPE Block	90% GIST	331	NA (FFPE)	Illumina Stranded Total RNA Prep with Ribo-Zero (Stranded)	22.552	20.064
CUAC1794	LRG952	FFPE Block	80% GIST	148	NA (FFPE)	Illumina Stranded Total RNA Prep with Ribo-Zero (Stranded)	30.6069	20.477
CUAC1781	LRG1334	FFPE Block	90% GIST	265	NA (FFPE)	Illumina Stranded Total RNA Prep with Ribo-Zero (Stranded)	29.8733	19.19
CUAC2020	LRG192	FFPE Block	95% GIST	27	NA (FFPE)	Illumina Stranded Total RNA Prep with Ribo-Zero (Stranded)	5.45596	18.257
CUAC2034	LRG957	FFPE Block	95% GIST	89	NA (FFPE)	Illumina Stranded Total RNA Prep with Ribo-Zero (Stranded)	3.95151	17.593
CUAC2017	LRG965	FFPE Block	70% GIST	193	NA (FFPE)	Illumina Stranded Total RNA Prep with Ribo-Zero (Stranded)	3.65558	18.235
CUAC2036	LRG409	FFPE Block	95% GIST	49	NA (FFPE)	Illumina Stranded Total RNA Prep with Ribo-Zero (Stranded)	3.99906	18.212
CUAC1788	LRG1128	FFPE Block	90% GIST	288	NA (FFPE)	Illumina Stranded Total RNA Prep with Ribo-Zero (Stranded)	26.5749	19.478
CUAC2035	LRG407	FFPE Block	95% GIST	742	NA (FFPE)	Illumina Stranded Total RNA Prep with Ribo-Zero (Stranded)	6.07498	17.556
