## Supplementary material for "Systematic elucidation and pharmacologic targeting of non-oncogene dependencies in imatinib-resistant gastrointestinal stromal tumor": Table S2

### Sheet: LifeRaft_clinical_annotation_fi
CUAC.ID	LRG.ID	LRG.ID.TUMOR	CLUSTER	SEX	COUNTRY.OF.BIRTH	AGE.AT.DIAGNOSIS	LOCATION.OF.PRIMARY	PATH.RISK.CATEGORY	METASTATIC.OR.MULTIFOCAL.AT.DIAGNOSIS	SPECIMEN.PRE.IMATINIB	NUMBER.OF.TKI.PRE.SAMPLE	IMATINIB.RESISTANT.PRE.SAMPLE	MULTI_TKI.RESISTANT.PRE.SAMPLE	KIT.MUTATION	KIT.EXON	PDGFRA.MUTATION	PDGFRA.EXON	RECURRENCE	RFS.MONTHS	DECEASED	SURVIVAL.ENDPOINT.YEAR	OS.MONTHS	ADJUVANT.IMATINIB	MED.HX.2017	IMATINIB.TOM1.MONTHS	SUNITINIB.TOM1.MONTHS	REGORAFENIB.TOM1.MONTHS
CUAC2081	LRG1774	T1	c1	M	NA	54	Peritoneum	HIGH	FALSE	FALSE	NA	TRUE	TRUE	TRUE	9	FALSE	NA	TRUE	1	FALSE	2015+	48+	TRUE	Sunitinib,Sorafenib,Imatinib	6	7	NA
CUAC2078	LRG332	T2	c1	M	NA	50	Small Intestine	FRANKLY MALIGNANT	TRUE	FALSE	NA	TRUE	TRUE	NA	NA	NA	NA	NA	NA	TRUE	2008	96	FALSE	Imatinib,Motesanib,Sunitinib,Imatinib,Nilotinib,Sorafenib,Sorafenib+Vorinostat,Sorafenib+Dasatinib,Sorafenib+Gemcitabine	38	17	NA
CUAC2083	LRG1692T3	T3	c1	M	NA	56	Small Intestine	HIGH	FALSE	FALSE	NA	TRUE	TRUE	TRUE	11	FALSE	NA	TRUE	109	TRUE	2014	180	TRUE	Imatinib,Sunitinib,Imatinib,Sunitinib,Regorafenib,Imatinib+Everolimus	51	8	5
CUAC2033	LRG1152	T1	c1	M	USA	75	Small Intestine	LOW	FALSE	TRUE	0	FALSE	FALSE	TRUE	11	FALSE	NA	FALSE	60+	FALSE	2014+	60+	TRUE	Imatinib	11+	NA	NA
CUAC2075	LRG124T1	T1	c1	M	NA	30	Small Intestine	HIGH	FALSE	FALSE	NA	TRUE	TRUE	TRUE	11	FALSE	NA	TRUE	77	FALSE	2014+	252	FALSE	Imatinib,Sunitinib,Nilotinib,Retaspimycin,Sorafenib,Imatinib,Pazopanib,Apitolisib,Regorafenib,Sorafenib,Pontatinib,Regorafenib	65	12	15
CUAC2079	LRG1111	T1	c1	M	NA	36	Stomach	FRANKLY MALIGNANT	TRUE	FALSE	NA	TRUE	FALSE	FALSE	NA	FALSE	NA	NA	NA	FALSE	2017+	84+	FALSE	Imatinib,Sunitinib,Regorafenib	33	18	26
CUAC2037	LRG213	T1	c1	M	USA	57	Stomach	LOW	FALSE	TRUE	0	FALSE	FALSE	TRUE	11	FALSE	NA	TRUE	72	TRUE	2010	132	FALSE	Imatinib	60	NA	NA
CUAC2031	LRG1363	T1	c1	M	USA	62	Stomach	INTERMEDIATE	FALSE	TRUE	0	FALSE	FALSE	FALSE	NA	TRUE	18	FALSE	48+	FALSE	2014+	48+	TRUE	Imatinib	37+	NA	NA
CUAC2030	LRG783	T1	c1	F	Norway	62	Stomach	HIGH	FALSE	TRUE	0	FALSE	FALSE	TRUE	13	FALSE	NA	TRUE	24	FALSE	2016+	120+	TRUE	Imatinib	103	NA	NA
CUAC1799	LRG1574	T1	c1	M	USA	64	Rectum	HIGH	FALSE	TRUE	0	FALSE	FALSE	TRUE	11	FALSE	NA	FALSE	60+	FALSE	2017+	60+	TRUE	Imatinib	56+	NA	NA
CUAC2076	LRG124T2	T2	c1	M	NA	30	Small Intestine	HIGH	FALSE	FALSE	NA	TRUE	TRUE	TRUE	11	FALSE	NA	TRUE	77	TRUE	2014	252	FALSE	Imatinib,Sunitinib,Nilotinib,Retaspimycin,Sorafenib,Imatinib,Pazopanib,Apitolisib,Regorafenib,Sorafenib,Pontatinib,Regorafenib	65	12	15
CUAC2082	LRG931	T1	c1	M	NA	38	Small Intestine	HIGH	FALSE	FALSE	NA	TRUE	TRUE	FALSE	NA	FALSE	NA	TRUE	5	FALSE	2017+	108+	TRUE	Imatinib,Sunitinib,Sorafenib,Nilotinib,Dasatinib,Regorafenib	3	5	21+
CUAC2080	LRG1692T2	T2	c1	M	NA	56	Small Intestine	HIGH	FALSE	FALSE	NA	TRUE	FALSE	TRUE	11	FALSE	NA	TRUE	109	TRUE	2014	180	TRUE	Imatinib,Sunitinib,Imatinib,Sunitinib,Regorafenib,Imatinib+Everolimus	51	8	5
CUAC2084	LRG1676	T2	c1	M	NA	49	Stomach	FRANKLY MALIGNANT	TRUE	FALSE	NA	TRUE	TRUE	FALSE	NA	TRUE	18	NA	NA	FALSE	2016+	72+	FALSE	Imatinib,Sunitinib,Crenolanib,BLU-285	13	1
CUAC2077	LRG571	T2	c1	M	NA	64	Stomach	HIGH	FALSE	FALSE	NA	TRUE	FALSE	TRUE	11	FALSE	NA	TRUE	13	TRUE	2010	108	FALSE	Imatinib,Nilotinib,Sorafenib,Imatinib,Sunitinib	57	12	NA
CUAC2028	LRG1419	T1	c1	F	Croatia	66	Stomach	LOW	FALSE	TRUE	0	FALSE	FALSE	FALSE	NA	TRUE	18	FALSE	84+	FALSE	2016+	84+	TRUE	Imatinib	23+	NA	NA
CUAC2022	LRG773	T1	c2	M	USA	57	Stomach	HIGH	FALSE	TRUE	0	FALSE	FALSE	FALSE	NA	TRUE	12	FALSE	132+	FALSE	2017+	132+	TRUE	Imatinib	13+	NA	NA
CUAC1776	LRG1593	T1	c2	M	USA	56	Small intestine	NA	FALSE	TRUE	0	FALSE	FALSE	TRUE	9	FALSE	NA	FALSE	60+	FALSE	2017+	60+	TRUE	Imatinib	37+	NA	NA
CUAC2024	LRG1820	T1	c2	F	Canada	42	Small intestine	NA	FALSE	TRUE	0	FALSE	FALSE	TRUE	9	FALSE	NA	FALSE	96+	FALSE	2017+	96+	TRUE	Imatinib	12	NA	NA
CUAC2032	LRG960	T1	c2	M	USA	45	Peritoneum	FRANKLY MALIGNANT	TRUE	TRUE	0	FALSE	FALSE	TRUE	11	FALSE	NA	NA	NA	TRUE	2010	60	NA	Imatinib,Sunitinib,Sorafenib,R1507	57	2	NA
CUAC2029	LRG1466	T1	c2	F	USA	65	Stomach	HIGH	FALSE	TRUE	0	FALSE	FALSE	TRUE	11	FALSE	NA	FALSE	72+	FALSE	2017+	72+	FALSE	Imatinib	75	NA	NA
CUAC2013	LRG1227	T1	c2	F	Venezuela	26	Small Intestine	FRANKLY MALIGNANT	TRUE	TRUE	0	FALSE	FALSE	TRUE	11	FALSE	NA	NA	NA	FALSE	2014+	108+	NA	Imatinib,Sunitinib,Sorafenib,Regorafenib	48	4	4
CUAC2027	LRG1655	T1	c2	M	USA	74	Stomach	HIGH	FALSE	TRUE	0	FALSE	FALSE	TRUE	11	FALSE	NA	FALSE	48+	FALSE	2017+	48+	TRUE	Imatinib	42+	NA	NA
CUAC2025	LRG1791	T1	c2	F	USA	55	Small intestine	HIGH	FALSE	TRUE	0	FALSE	FALSE	TRUE	11	FALSE	NA	FALSE	48+	FALSE	2017+	48+	TRUE	Imatinib	52+	NA	NA
CUAC2005	LRG1081	T1	c2	M	USA	46	Small Intestine	HIGH	FALSE	TRUE	0	FALSE	FALSE	TRUE	11	FALSE	NA	FALSE	156+	FALSE	2017+	156+	FALSE	Imatinib	116	NA	NA
CUAC1773	LRG1777	T1	c2	F	Chile	59	Small intestine	HIGH	FALSE	TRUE	0	FALSE	FALSE	TRUE	11	FALSE	NA	FALSE	NA	FALSE	2016+	12+	FALSE	Imatinib	20	NA	NA
CUAC1794	LRG952	T2	c2	F	USA	52	Small intestine	FRANKLY MALIGNANT	TRUE	TRUE	0	FALSE	FALSE	TRUE	11	FALSE	NA	NA	NA	FALSE	2011+	60+	NA	Imatinib	66	NA	NA
CUAC1781	LRG1334	T1	c2	F	USA	54	Stomach	HIGH	FALSE	TRUE	0	FALSE	FALSE	TRUE	11	FALSE	NA	FALSE	72+	FALSE	2016+	72+	TRUE	Imatinib	34+	NA	NA
CUAC2020	LRG192	T1	c2	F	Bolivia	27	Small intestine	HIGH	FALSE	TRUE	0	FALSE	FALSE	TRUE	9	FALSE	NA	FALSE	120+	FALSE	2016+	120+	TRUE	Imatinib	125+	NA	NA
CUAC2034	LRG957	T1	c2	F	Cyprus	24	Small intestine	FRANKLY MALIGNANT	TRUE	TRUE	0	FALSE	FALSE	TRUE	11	FALSE	NA	NA	NA	FALSE	2014+	72+	NA	Imatinib	76	NA	NA
CUAC2017	LRG965	T2	c2	F	USA	60	Stomach	HIGH	FALSE	FALSE	1	FALSE	FALSE	TRUE	11	FALSE	NA	TRUE	36+	FALSE	2016+	144+	TRUE	Imatinib	94	NA	NA
CUAC2036	LRG409	T1	c2	F	USA	56	Stomach	FRANKLY MALIGNANT	TRUE	TRUE	0	FALSE	FALSE	TRUE	11	FALSE	NA	NA	NA	FALSE	2016+	120+	NA	Imatinib	128	NA	NA
CUAC1788	LRG1128	T1	c2	F	Canada	49	Stomach	HIGH	FALSE	TRUE	0	FALSE	FALSE	TRUE	11	FALSE	NA	FALSE	48+	FALSE	2013+	48+	TRUE	Imatinib	45+	NA	NA
CUAC2035	LRG407	T1	c2	M	USA	63	Stomach	HIGH	FALSE	FALSE	1	FALSE	FALSE	TRUE	11	FALSE	NA	TRUE	60	TRUE	2015	120	TRUE	Imatinib,Sunitinib,Regorafenib,Ponatinib	47	14	19
