## Supplementary material for "Systematic elucidation and pharmacologic targeting of non-oncogene dependencies in imatinib-resistant gastrointestinal stromal tumor": Table S3

### Sheet: Curated Target List
	## Several targets with available drugs with very narrow therapeutic indices, such as as those targeting neurotransmitters and [cardiac] ion channels were removed.
	* Indicates that the drug was FDA approved for a cancer indication at the time of the analysis performed for this manuscript
Target	Potential Drugs
ABL1	*Azathioprine;*Bexarotene;*Bosutinib;*Dasatinib;*Imatinib;*Masitinib;*Mercaptopurine;*Nilotinib;Acarbose;Alitretionin;Amiodarone;AT9283;Auranofin;AZD7762;Bafetinib;Bepridil;Betahistine;Canagliflozin;Danusertib;Dapagliflozin;Dinaciclib;Empagliflozin;Flumazenil;Fomepizole;Gabapentin;Isradipine;KW-2449;LDC000067;Lindane;Methohexital;Miglitol;Necrosulfonamide;Nitrofural;Picrotoxin;PP1;PP2;Saracatinib…
ADA	*Belinostat;*Fulvestrant;*Olaparib;*Panobinostat;*Pentostatin;*Raloxifene;*Tamoxifen;*Toremifene;*Vorinostat;Abacavir;ACY-1215;AEBSF HCl;Amprenavir;AT7867;Atazanavir;AZD5363;Bazedoxifene;Camostat Mesilate;CUDC-101;Daclatasvir;Danoprevir;Darunavir;Delavirdine;Didanosine;Dipyridamole;Dolutegravir;E-64;E-64d;Efavirenz;Emtricitabine;Fosamprenavir;GSK690693;Honokiol;Indinavir;Ipatasertib;Lamivudine;Le…
ADH1A	*Lenalidomide;*Pomalidomide;*Thalidomide;Ecabet;Fomepizole;Infliximab;Necrostatin-1;Sulfinpyrazone
AKT1	A-674563;AT7867;AZD5363;GSK690693;Honokiol;Ipatasertib;MK-2206;PHT-427;TIC10;Triciribine
AKT2	AT7867;AZD5363;CCT128930;GNE-9605;GSK690693;Honokiol;Ipatasertib;MK-2206;PHT-427;TIC10;Triciribine
AKT3	AT7867;AZD5363;GSK690693;Honokiol;Ipatasertib;MK-2206;PHT-427;TIC10;Triciribine
ALK	*Ceritinib;*Crizotinib;AP26113;AZD3463;GSK1838705A
AR	*Abiraterone;*Bicalutamide;*Cyproterone;*Degarelix;*Enzalutamide;*Flutamide;*MDV3100;*Nilutamide;Abciximab;ARN-509;Drospirenone;Tirofiban
AURKA	Alisertib;AMG-900;AT9283;BMS-754807;Danusertib;JNJ-7706621;KW-2449
AURKB	AMG-900;AT9283;BMS-754807;Danusertib;JNJ-7706621
AXL	*Belinostat;*Panobinostat;*XL184;ACY-1215;BMS-777607;BMS-794833;Bumetanide;CUDC-101;Flumazenil;Midostaurin;Probenecid;Quinethazone;Zonisamide
BCL2	ABT-199;ABT-263;ABT-737;AT101;Bardoxolone Methyl;Gossypol;HA14-1;ML130;Obatoclax mesylate;Sabutoclax;TW-37
BCL2L1	ABT-263;ABT-737;AT101;BIX-02188;BIX-02189;Gossypol;Sabutoclax;TW-37
BCL2L2	(5Z)-7-Oxozeanol;ABT-263;ABT-737;AZD4547;JNK-IN-8
BDKRB2	*Cladribine;*Clofarabine;*Fludarabine;*Gemcitabine;*Hydroxyurea;Gallium nitrate;Icatibant;Sodium Tetradecyl Sulfate
BIRC2	AZD5582;Birinapant;Diclofenac;Flecainide;Zonisamide
BIRC3	AZD5582;Zonisamide
BRAF	*Dabrafenib;*PLX4032;*Sorafenib;*Vemurafenib
BRD4	GSK1210151A
BTK	*Ibrutinib;*Idarubicin;AVL-292;CGI1746;CNX-774
CCND1	*Arsenic trioxide;AZD6244;FR 180204;Honokiol;Itraconazole;Miglitol;Pluripotin;Selumetinib;TIC10;WHI-P154
CDK2	AZD4547;Dinaciclib;Flavopiridol;JNJ-7706621;PHA-848125
CDK4	*Palbociclib;Flavopiridol;JNJ-7706621;LEE011;PHA-848125
CDK5	BIO;Dinaciclib;PHA-848125
CDK6	*Palbociclib;Flavopiridol;JNJ-7706621;LEE011;PHA-848125
CDK7	Flavopiridol;PHA-848125
CDK9	Dinaciclib;LDC000067
CHEK1	AZD7762
CHUK	Bardoxolone Methyl
CSF1R	*Pazopanib;GW2580;Linifanib;OSI-930
CXCR2	SB-225002
CXCR4	Plerixafor;WZ-811
CYSLTR1	Cinalukast;Montelukast;Nedocromil;Pranlukast;Zafirlukast
DDR1
DDR2
DNMT1	*Azacitidine;*Decitabine;*Thioguanine
DNMT3B	*Decitabine
DOT1L	EPZ-5676
EDNRA	Bosentan;Macitentan;Sitaxentan
EDNRB	Bosentan;Macitentan
EGFR	*Afatinib;*Cetuximab;*Erlotinib;*Gefitinib;*Lapatinib;*Panitumumab;AZD8931;BMS-599626;CNX-2006;Flavopiridol;TAK-285;WHI-P154;ZM-306416
ELANE	Alpha-1-proteinase inhibitor
ERBB2	*Ado-Trastuzumab emtansine;*Afatinib;*Lapatinib;*Pertuzumab;*Trastuzumab;AEE788;AZD8931;BMS-599626;CP-724714;CUDC-101;HER2 Inhibitor 1;Mubritinib;Neratinib;TAK-285;Tyrphostin AG-879
ERBB3	AZD8931
ERBB4	*Afatinib;BMS-599626;TAK-285
ESR1	*Clomifene;*Fulvestrant;*Tamoxifen;*Toremifene;Bazedoxifene;Fluoxymesterone;Ospemifene
EZH1	UNC1999
EZH2	EPZ-6438;UNC1999
F10	Apixaban;Edoxaban;Fondaparinux;Heparin;Rivaroxaban
F2R	SCH-79797;Vorapaxar
FGF1	Pentosan Polysulfate
FGF2	Pentosan Polysulfate
FGFR1	*Nintedanib;*Pazopanib;*Ponatinib;*Sorafenib;AZD4547;BGJ398;Brivanib;Danusertib;Dovitinib;KW-2449;MK-2461;PD173074;SSR128129E;TSU-68
FGFR2	*Nintedanib;*Pazopanib;*Thalidomide;AZD4547;BGJ398;Ki8751;MK-2461
FGFR3	*Nintedanib;AZD4547;BGJ398;Dovitinib;MK-2461
FGFR4	AZD4547
FLT1	*Aflibercept;*Axitinib;*Bevacizumab;*Lenvatinib;*Nintedanib;*Pazopanib;*Regorafenib;*Sorafenib;*Sunitinib;*XL184;ABT-869;AEE788;AG-490;Brivanib;Cediranib;CUDC-101;Foretinib;Linifanib;MGCD-265;MK-2461;Motesanib;Neratinib;OSI-930;Tivozanib;Vatalanib;WHI-P154;ZM-306416
FLT4	*Axitinib;*Lenvatinib;*Nintedanib;*Pazopanib;*Regorafenib;*Sorafenib;*XL184;AEE788;Cediranib;MGCD-265;MK-2461;Motesanib;Telatinib;Tivozanib;Vatalanib
FNTA	Manumycin A
FYN	AZD7762;PP1;PP2;Saracatinib
GHR	Somatropin recombinant
GNRHR	*Degarelix;Abarelix;Cetrorelix;Danazol
GSK3A	AZD1080;BIO;CHIR-99021
GSK3B	1-Azakenpaullone;AZD1080;BIO;CHIR-99021
HDAC1	*Belinostat;*Panobinostat;*Vorinostat;ACY-1215;CUDC-101;Entinostat;Romidepsin
HDAC10	*Belinostat;*Panobinostat;CUDC-101
HDAC11	*Belinostat;*Panobinostat
HDAC2	*Belinostat;*Panobinostat;*Vorinostat;ACY-1215;CUDC-101;Romidepsin;Santacruzamate A
HDAC3	*Belinostat;*Panobinostat;*Vorinostat;ACY-1215;CUDC-101;Entinostat;RGFP966
HDAC4	*Belinostat;*Panobinostat;CUDC-101
HDAC5	*Belinostat;*Panobinostat;CUDC-101
HDAC6	*Belinostat;*Panobinostat;*Vorinostat;ACY-1215;CUDC-101;Nexturastat A
HDAC7	*Belinostat;*Panobinostat;CUDC-101
HDAC8	*Belinostat;*Panobinostat;ACY-1215;CUDC-101
HDAC9	*Belinostat;*Panobinostat;*Valproic Acid;CUDC-101
HIF1A	*2-Methoxyestradiol;IOX2
HMGCR	Atorvastatin;Cerivastatin;Fluvastatin;Lovastatin;Mevastatin;Pitavastatin;Pravastatin;Rosuvastatin;Simvastatin
HRH2	Cimetidine;Doxepin;Epinastine;Famotidine;Methantheline;Metiamide;Nizatidine;Ranitidine;Roxatidine
HSD3B1	Trilostane
HSP90AA1	NMS-E973;SNX-2112
HSP90AB1	SNX-2112
IGF1R	AZD3463;AZD4547;BMS-754807;GSK1838705A;GSK1904529A;NVP-ADW742;PQ-401
IL1B	Gallium nitrate
IL1R1	Anakinra
IL5
IL6	*Siltuximab
IL6R	*Siltuximab
INSR	BMS-754807;GSK1838705A;GSK1904529A;NVP-ADW742
ITGA2B	Abciximab;Tirofiban
ITGB3	Abciximab;Tirofiban
JAK1	*Ruxolitinib;AZD1480;Baricitinib;BIO;CEP33779;Fedratinib;Filgotinib;LY2784544;Momelotinib;NVP-BSK805;S-Ruxolitinib;ZM-39923
JAK2	*Ruxolitinib;*Tofacitinib;AG-490;AT9283;AZ-960;AZD1480;Baricitinib;BIO;CEP33779;Fedratinib;Filgotinib;LY2784544;Momelotinib;NVP-BSK805;Pacritinib;S-Ruxolitinib;TG101209;WP1066
JAK3	*Ruxolitinib;*Tofacitinib;AT9283;AZ-960;AZD1480;Baricitinib;BIO;Filgotinib¸æå∂Ñº¸æéÜÑºGLPG0643;LY2784544;Momelotinib;NVP-BSK805;TG101209;WHI-P154;XL019;ZM-39923
KDR	*Aflibercept;*Axitinib;*Bevacizumab;*Lenvatinib;*Nintedanib;*Pazopanib;*Ponatinib;*Regorafenib;*Sorafenib;*Vandetanib;*XL184;ABT-869;AEE788;AG-490;AZD4547;BMS-794833;Brivanib;Cediranib;CUDC-101;Foretinib;Golvatinib;Ki8751;Linifanib;MGCD-265;Midostaurin;MK-2461;Motesanib;Neratinib;OSI-930;PD173074;Ramucirumab;Telatinib;Tivozanib;TSU-68;Vatalanib;ZM-323881
KIT	*Axitinib;*Dasatinib;*Imatinib;*Pazopanib;*Regorafenib;*Sorafenib;*Sunitinib;*XL184;Amuvatinib;Cediranib;Dovitinib;Ki8751;Midostaurin;MLN-518;Motesanib;OSI-930;Telatinib;Tivozanib;Vatalanib
KRAS	ML210
LCK	AZD7762;OSI-930;PP1;PP2;Saracatinib;WH-4-023
LYN	AZD7762;Bafetinib;Saracatinib
MAP2K1	*Trametinib;AS703026;AZD6244;AZD8330;Binimetinib;CI-1040;PD0325901;PD318088;PD98059;Refametinib;Selumetinib;SL327;TAK-733;U0126-EtOH
MAP2K2	*Trametinib;AS703026;AZD8330;Binimetinib;CI-1040;PD0325901;PD318088;PD98059;Refametinib;SL327;U0126-EtOH
MAPK1	AZD6244;FR 180204;Honokiol;Selumetinib;TIC10;WHI-P154
MAPK3	AZD6244;FR 180204;Honokiol;Pluripotin;Selumetinib;TIC10;WHI-P154
MCL1	AT101;Gossypol;Sabutoclax;TW-37
MDM2	Nutlin-3;Nutlin-3a;Nutlin-3b;Parthenolide;Serdemetan;YH239-EE
MET	*Crizotinib;*XL184;AMG458;BMS-754807;BMS-777607;BMS-794833;Capmatinib;Foretinib;Golvatinib;JNJ-38877605;MGCD-265;MK-2461;NVP-BVU972;PF-04217903;PHA-665752;SGX-523;SU11274;Tivantinib
MMP14
MS4A2	Omalizumab
MST1R	BMS-777607;BMS-794833;MGCD-265;MK-2461
MTOR	*Everolimus;*Sirolimus;*Temsirolimus;AZ20;AZD8055;INK-128;Ku-0063794;PF-04691502;Torkinib;WAY-600;WYE-354
NAMPT	CAY10618;FK866
NEK11
NFKB1	(5Z)-7-Oxozeanol;*Cepharanthine;*Thalidomide;Bardoxolone Methyl;ML130;Triflusal
NFKB2	Bardoxolone Methyl;ML130
NR3C1	*Mifepristone;Budesonide
NR3C2	*Spironolactone;Drospirenone;Eplerenone;Progesterone
NTRK1	BMS-754807;Danusertib;MK-2461
NTRK2	BMS-754807;MK-2461
P2RY12	AZD6140;Clopidogrel;Prasugrel;Ticlopidine
PARP1	*Olaparib;AG14361;Dyphylline;Enprofylline;GSK256066;Ibudilast;Ketotifen;Papaverine;Pentoxifylline;Theophylline
PDCD1	*Pembrolizumab
PDE10A	Dipyridamole;Triflusal
PDE3A	Aminophylline;Amrinone;Anagrelide;Cilostazol;Enoximone;Milrinone;Theophylline
PDE5A	Avanafil;Dipyridamole;Pentoxifylline;Sildenafil;Tadalafil;Theophylline;Udenafil;Vardenafil
PDE6G
PDGFRA	*Belinostat;*Masitinib;*Nintedanib;*Panobinostat;*Pazopanib;*Regorafenib;*Sorafenib;ABT-869;Cediranib;CP-673451;Crenolanib;CUDC-101;Foretinib;Linifanib;Midostaurin;MK-2461;MLN-518;Telatinib;Tivozanib;TSU-68
PDGFRB	*Imatinib;*Masitinib;*Nintedanib;*Pazopanib;*Ponatinib;*Sorafenib;*Sunitinib;ABT-869;Amuvatinib;CP-673451;Crenolanib;Foretinib;Ki8751;Linifanib;MLN-518;Tivozanib;TSU-68
PDK1	Dichloroacetic Acid
PGR	*Mifepristone
PIK3CA	*Idelalisib;A66;AZD6482;Buparlisib;BYL719;PF-04691502;Pictilisib;Quercetin
PIK3CB	AZD6482;AZD8186;Buparlisib;PF-04691502;Pictilisib;Quercetin
PIK3CD	*Idelalisib;AZD6482;AZD8186;Buparlisib;PF-04691502;Pictilisib;Quercetin
PIK3CG	AZD6482;Buparlisib;CZC24832;PF-04691502;Pictilisib
PLA2G1B	Niflumic Acid
PLK2	BI-2536;Rigosertib
PRKACA	A-674563;GSK690693
PRKACB	A-674563;GSK690693
PRKACG	A-674563;GSK690693
PRKCA	GSK690693;Midostaurin
PRKCB	GSK690693;Midostaurin
PRKCG	Midostaurin
PTK2	NVP-TAE226;PF-00562271;PF-562271;PF-573228
PTK2B	NVP-TAE226;PF-00562271;PF-573228
RAF1	*Dabrafenib;*Regorafenib;*Sorafenib;OSI-930
RARA	Alitretionin
RARB	Alitretionin
RARG	Alitretionin
REL	Bardoxolone Methyl;ML130
RELA	(5Z)-7-Oxozeanol;*Cepharanthine;Bardoxolone Methyl;ML130
RELB	Bardoxolone Methyl;ML130
RET	*Regorafenib;*Sorafenib;*XL184;TG101209
RPS6KB1	AZD5363;PF-4708671
RXRA	*Bexarotene;Alitretionin
RXRB	*Bexarotene;Alitretionin
SELE
SHH	Sonidegib
SIRT1	Selisistat;SRT1720
SMO	*Vismodegib
SRC	*Bosutinib;*Dasatinib;*Ibrutinib;*Ponatinib;KX2-391;Midostaurin;Neratinib;Quercetin;Saracatinib;WH-4-023;WHI-P154
SSTR1	*Octreotide
SSTR2	*Octreotide
SSTR5	*Octreotide
STAT3	WHI-P154;WP1066
SYK	Entospletinib;Midostaurin;PRT062607;R406;R788
TBXA2R	Ridogrel
TEK	*XL184;MGCD-265;Tie2 kinase inhibitor
TERT	MST-312
TLR4
TLR7	Hydroxychloroquine
TLR9	Hydroxychloroquine
TNF	*Lenalidomide;*Pomalidomide;*Thalidomide;Infliximab;Necrostatin-1
TOP1	*Camptothecin;*Irinotecan;*Lucanthone;*Sodium stibogluconate;*Topotecan
TOP2A	*Amsacrine;*Daunorubicin;*Dexrazoxane;*Doxorubicin;*Etoposide;*Fleroxacin;*Lucanthone;*Mitoxantrone;*Podofilox;*Teniposide;*Valrubicin;Finafloxacin;Levofloxacin;Sparfloxacin
TOP2B	*Daunorubicin;*Doxorubicin
TTK	MPI-0479605
TXNRD1	*Arsenic trioxide
TYK2	AZD1480;Baricitinib;Filgotinib;NVP-BSK805
TYMS	*Capecitabine;*Fluorouracil;*Leucovorin;*Pemetrexed;*Pralatrexate;*Raltitrexed;*Trifluridine;*Trimethoprim
TYRO3	BMS-777607
VEGFA	Dalteparin
XPO1	KPT-185;KPT-276;Selinexor
