## Supplementary material for "Systematic elucidation and pharmacologic targeting of non-oncogene dependencies in imatinib-resistant gastrointestinal stromal tumor": Table S4

### Sheet: Sheet1
SRA_ID	Biosample	Tumor_ID	Tumor type?	Sex	Age	Genotype	Mitotic_Index (per 50 HPF)	Imatinib Response	Lines of Treatment Prior to Specimen
SRR27822331	GSM8057361	M-L07	Liver Metastasis	Male	66	KIT exon 11/18	<5	Sensitive	1
SRR27822332	GSM8057360	P-C07	Small Intestine Primary	Male	66	KIT exon 11/18	<5	Sensitive	1
SRR27822333	GSM8057359	P-G06	Gastric Primary	Female	67	PDGFRA D842V	<5	Not treated	0
SRR27822334	GSM8057358	P-G05	Gastric Primary	Female	63	KIT exon 11	<5	Sensitive	1
SRR27822335	GSM8057357	P-G04	Gastric Primary	Male	58	KIT exon 11	<5	Sensitive	1
SRR27822336	GSM8057356	M-P03	Peritoneal Metastasis	Male	69	KIT exon 11/13	>50	Acquired Resistance	3
SRR27822337	GSM8057355	M-P02	Peritoneal Metastasis	Male	62	KIT exon 11/17	<5	Sensitive	1
SRR27822338	GSM8057354	M-L01	Liver Metastasis	Male	55	KIT exon 9	>5	Acquired Resistance	3
SRR27822339	GSM8057353	M-P01	Peritoneal Metastasis	Male	55	KIT exon 9	>5	Acquired Resistance	3
