## Supplementary material for "Systematic elucidation and pharmacologic targeting of non-oncogene dependencies in imatinib-resistant gastrointestinal stromal tumor": Table S5

### Sheet: TableS2_initial_Drug_screen
Drug	EC20 Concentration (uM)	Lower Concentration (uM)	Approval Status
Afatinib	2.16	0.214	FDA Approved
Axitinib	0.13	0.012	FDA Approved
Bortezomib	0.016	0.0013	FDA Approved
Bosutinib	2.48	0.248	FDA Approved
Cabozantinib	0.092	0.01	FDA Approved
Carfilzomib	0.024	0.002	FDA Approved
Ceritinib	0.56	0.056	FDA Approved
Crizotinib	3.68	0.36	FDA Approved
Dasatinib	0.026	0.002	FDA Approved
Daunorubicin	0.258	0.026	FDA Approved
Doxorubicin	0.126	0.012	FDA Approved
Epirubicin	0.1	0.01	FDA Approved
Fludarabine	0.322	0.026	FDA Approved
Idarubicin	0.146	0.014	FDA Approved
Imatinib	0.04	0.004	FDA Approved
Lapatinib	20	2	FDA Approved
Midostaurin	0.012	0.0013	FDA Approved
Mitoxantrone	0.244	0.024	FDA Approved
Nilotinib	0.44	0.046	FDA Approved
Ponatinib	0.048	0.004	FDA Approved
Regorafenib	0.28	0.028	FDA Approved
Selumetinib	0.084	0.008	FDA Approved
Sorafenib	1	0.102	FDA Approved
Sunitinib	0.028	0.002	FDA Approved
Tamoxifen	16.8	1.68	FDA Approved
Teniposide	1.32	0.134	FDA Approved
Topotecan	0.05	0.006	FDA Approved
Toremifene	10	1	FDA Approved
Vandetanib	0.88	0.088	FDA Approved
Vorinostat	0.144	0.014	FDA Approved
AZD1480	0.56	0.058
AZD1775	0.44	0.044
AZD3463	0.024	0.002
AZD4547	0.256	0.026
AZD5363	0.36	0.036
AZD5582	2.52	0.25
AZD8186	0.042	0.004
BGJ398	6.8	0.68
Camptothecin	0.054	0.006
GSK461364	0.054	0.006
Linifanib	0.22	0.022
Masitinib	0.032	0.004
Obatoclax mesylate	1.88	0.186
Saracatinib	0.36	0.038
Tivantinib	0.8	0.078
YK-4-279	0.6	0.062
