## Supplementary material for "Systematic elucidation and pharmacologic targeting of non-oncogene dependencies in imatinib-resistant gastrointestinal stromal tumor": Table S6

### Sheet: TableS3_Expanded_GIST430_Drug_s
Drug	EC20 Concentration (uM)	Approval Status
Abiraterone	1.5	FDA Approved
Afatinib	0.185	FDA Approved
Altretamine	10	FDA Approved
Aminoglutethimide	10	FDA Approved
Amsacrine	2.5	FDA Approved
Anastrozole	1	FDA Approved
Arsenic trioxide	0.4	FDA Approved
Axitinib	0.08	FDA Approved
Azacitidine	4	FDA Approved
Azathioprine	10	FDA Approved
Belinostat	2	FDA Approved
Bendamustine	10	FDA Approved
Bexarotene	1.5	FDA Approved
Bicalutamide	10	FDA Approved
Bleomycin	0.275	FDA Approved
Bortezomib	0.015	FDA Approved
Bosutinib	0.375	FDA Approved
Busulfan	0.295	FDA Approved
Cabazitaxel	0.27	FDA Approved
Cabozantinib	1	FDA Approved
Capecitabine	10	FDA Approved
Carboplatin	10	FDA Approved
Carfilzomib	0.005	FDA Approved
Carmustine	1.5	FDA Approved
Ceritinib	1.5	FDA Approved
Cisplatin	6	FDA Approved
Cladribine	0.5	FDA Approved
Clofarabine	1.5	FDA Approved
Cobimetinib	0.5	FDA Approved
Crizotinib	0.19	FDA Approved
Cyclophosphamide	10	FDA Approved
Cytarabine	10	FDA Approved
Dabrafenib	1.5	FDA Approved
Dacarbazine	10	FDA Approved
Dactinomycin	0.015	FDA Approved
Dasatinib	0.345	FDA Approved
Daunorubicin	0.5	FDA Approved
Decitabine	0.5	FDA Approved
Docetaxel	6	FDA Approved
Doxorubicin	0.5	FDA Approved
Enzalutamide	10	FDA Approved
Epirubicin	0.16	FDA Approved
Estramustine	2	FDA Approved
Etoposide	9	FDA Approved
Everolimus	0.095	FDA Approved
Exemestane	1.5	FDA Approved
Floxuridine	0.5	FDA Approved
Fludarabine	0.09	FDA Approved
Fluorouracil	10	FDA Approved
Flutamide	0.11	FDA Approved
Fulvestrant	0.03	FDA Approved
Gefitinib	0.5	FDA Approved
Gemcitabine	10	FDA Approved
Homoharringtonine	0.03	FDA Approved
Hydroxyurea	10	FDA Approved
Ibrutinib	0.35	FDA Approved
Idarubicin	0.02	FDA Approved
Idelalisib	2	FDA Approved
Ifosfamide	10	FDA Approved
Imatinib	5	FDA Approved
Irinotecan	7.5	FDA Approved
Ixabepilone	0.5	FDA Approved
Ixazomib	0.06	FDA Approved
Ketoconazole	7	FDA Approved
Lapatinib	2	FDA Approved
Lenalidomide	1.5	FDA Approved
Lenvatinib	0.5	FDA Approved
Letrozole	2	FDA Approved
Leucovorin	2	FDA Approved
Leuprolide	0.075	FDA Approved
Lomustine	7	FDA Approved
Mechlorethamine	1	FDA Approved
Melphalan	1	FDA Approved
Mercaptopurine	1	FDA Approved
Methotrexate	10	FDA Approved
Midostaurin	0.5	FDA Approved
Mitomycin	4	FDA Approved
Mitotane	10	FDA Approved
Mitoxantrone	0.37	FDA Approved
Nelarabine	10	FDA Approved
Nilotinib	2	FDA Approved
Olaparib	10	FDA Approved
Osimertinib	0.5	FDA Approved
Oxaliplatin	2.5	FDA Approved
Paclitaxel	1	FDA Approved
Panobinostat	0.03	FDA Approved
Pazopanib	0.5	FDA Approved
Pemetrexed	10	FDA Approved
Pentostatin	1	FDA Approved
Plicamycin	0.18	FDA Approved
Pomalidomide	0.21	FDA Approved
Ponatinib	0.04	FDA Approved
Pralatrexate	10	FDA Approved
Procarbazine	2.5	FDA Approved
Raloxifene	0.01	FDA Approved
Regorafenib	3.5	FDA Approved
Romidepsin	0.005	FDA Approved
Ruxolitinib	1	FDA Approved
Selumetinib	1	FDA Approved
Sonidegib	8	FDA Approved
Sorafenib	3	FDA Approved
Streptozocin	10	FDA Approved
Sunitinib	0.045	FDA Approved
Tamoxifen	1.5	FDA Approved
Temozolomide	10	FDA Approved
Temsirolimus	0.5	FDA Approved
Teniposide	9.5	FDA Approved
Thalidomide	8.5	FDA Approved
Thioguanine	1	FDA Approved
Thiotepa	3.5	FDA Approved
Tofacitinib	0.305	FDA Approved
Topotecan	0.19	FDA Approved
Toremifene	1.5	FDA Approved
Trametinib	0.03	FDA Approved
Trifluridine	10	FDA Approved
Vandetanib	0.5	FDA Approved
Vemurafenib	10	FDA Approved
Vinblastine	3	FDA Approved
Vincristine	0.275	FDA Approved
Vinorelbine	0.17	FDA Approved
Vismodegib	10	FDA Approved
Vorinostat	0.5	FDA Approved
Abexinostat	0.335
ABT-751	3
ABT-888	10
Acalabrutinib	2
AEE788	0.17
Akt Inhibitor IV	0.25
Albendazole	3.5
Alisertib	7.5
Alpelisib	0.37
AMG-208	2.5
AMG-337	9.5
AMG-900	2.5
Aminopterin	1
Amonafide	8
Amuvatinib	0.02
AP1903	1
Apremilast	0.5
ARN-509	10
AT9283	1
ATN-161	10
Atrasentan	1.5
AVL-292	3
AVN-944	0.12
AZ12419304	0.5
AZ12456623	10
AZ12609721	10
AZ12823138	10
AZ13064550	10
AZD-5069	7
AZD1480	0.13
AZD1775	4
AZD2014	0.075
AZD5363	7
Bafetinib	1
Banoxantrone	10
Bardoxolone Methyl	0.4
Baricitinib	0.5
Berberine	7
BGJ398	2
BI-2536	1.5
BI-87G3	1
BIIB021	0.345
Binimetinib	0.095
Birinapant	1
BIX01294	0.5
Bosentan	1
Brigatinib	3.5
Brivanib	7.5
Buparlisib	0.395
Cabergoline	0.0001
Calcitriol	0.005
Canertinib	1
CC-223	1
CDDO-Me	0.315
Cdk-Crk Inhibitor	0.025
Cediranib	0.22
Cilengitide	10
Cinacalcet	2.5
Combretastatin A4	1.5
Copanlisib	0.5
CP-724714	10
CPI-613	10
Crenolanib	0.145
Cyclosporine	6.5
Cyproterone	0.165
Dacomitinib	0.05
Danusertib	2
Dinaciclib	0.01
Disulfiram	0.015
Dovitinib	0.125
Duvelisib	7
Elesclomol	0.01
Enasidenib	1.5
Eniluracil	4
ENMD-2076	0.5
Entinostat	1.5
Entospletinib	3.5
Enzastaurin	2
Epigallocatechin	0.5
Epothilone B	0.25
Epothilone D	0.21
EPZ-5676	6
EPZ-6438	2.5
Exherin	10
Ezatiostat	2.5
Finasteride	5.5
FK866	0.00035
Flavopiridol	0.175
Foretinib	0.365
Fotemustine	7
Galeterone	3.5
Galunisertib	2.5
Ganetespib	0.00035
Gedatolisib	3
Gilteritinib	2.5
Givinostat	0.23
Glasdegib	6
Gossypol	2.5
GSK461364	0.5
Halofuginone	0.0013
HMN-214	0.5
Hydroxychloroquine	10
Icotinib	2
Idasanutlin	10
Iniparib	10
INK-128	0.015
Ipatasertib	0.5
Ispinesib	0.5
KW-2449	2
KX2-391	3
LCL161	2.5
Lexibulin	0.045
Linifanib	1
Linsitinib	8
Lonafarnib	0.5
Luminespib	0.065
LY2228820	1
LY2603618	1
LY2835219	0.5
LY3023414	0.5
Megestrol acetate	0.045
MGCD-265	0.5
MK-0752	10
MK-2206	0.5
MLN-2480	3
Mocetinostat	0.39
Momelotinib	1.5
Motesanib	1.5
Mycophenolate mofetil	10
Neratinib	0.225
NH125	0.03
Nifuroxazide	0.355
Nigericin	0.025
Nintedanib	0.135
NLG919	10
Obatoclax mesylate	0.375
ODM-201	2
Onalespib	0.2
ONO-4059	2
Oprozomib	0.015
OTX015	1.5
P276-00	1.5
Pacritinib	1.5
Patidegib	1
PD0325901	0.015
Perifosine	0.5
Pevonedistat	0.395
PF-04691502	0.06
Phenelzine	1.5
Picoplatin	2.5
Pictilisib	2
Pimasertib	0.5
Pirarubicin	1
Pixantrone	9
PKR Inhibitor	0.5
Plinabulin	10
Pracinostat	0.385
Prednisone	1
Prinomastat	10
Propranolol	1.5
PX-12	2
Quizartinib	2
RAF265	0.175
Raltitrexed	2
Refametinib	0.105
Resminostat	1.5
Rigosertib	0.01
RO4929097	1
Rocilinostat	1.5
Rosiglitazone	2
Rucaparib	3.5
Salicylic acid	10
Saracatinib	1
Satraplatin	1.5
Savolitinib	10
SB-743921	1.5
SCIO-469	4.5
Selinexor	0.025
Serdemetan	0.155
SMI-16a	0.055
SNX-2112	0.285
Sotrastaurin	6.5
SRT1720	0.06
Tacedinaline	1
Tacrolimus	7
TAK-700	10
TAK-733	0.02
Talampanel	1
Talazoparib	0.06
Tandutinib	1
Tariquidar	2
Tasisulam	10
Tasquinimod	0.5
Telatinib	2.5
Tirapazamine	10
Tivantinib	2
Tivozanib	0.015
Triapine	5
Triciribine	1
UCN-01	0.225
Vadimezan	10
Valproic Acid	2.5
Varlitinib	1.5
Vatalanib	0.115
Vindesine	0.02
Vitamin A	2
Volasertib	0.295
Voreloxin	3.5
Voxtalisib	0.5
YM155	0.195
Zibotentan	1.5
