## Supplementary material for "Systematic elucidation and pharmacologic targeting of non-oncogene dependencies in imatinib-resistant gastrointestinal stromal tumor": Table S8

### Sheet: TableS4_PDXTreatmentArms.LMMsig
GS5106 − SOC									Pharmacodynamic MR Reversal (NES)
	Value	Std.Error	DF	t-value	p-value		mean TGI
(Intercept)	493.828	51.398	90	9.608	0
Imatinib_50mg_kg_BID	27.933	72.687	12	0.384	0.707		-0.237		0.857
Regorafenib_10mg_kg_5of7d	-191.197	72.687	12	-2.63	0.022		0.548		-8.24
GS5106 − Predicted Drugs
	Value	Std.Error	DF	t-value	p-value		mean TGI
(Intercept)	544.298	104.006	75	5.233	0
Linifanib_100mg_kg_qd	-430.937	147.087	10	-2.93	0.015		1.373		-8.7
Selumetinib_100mg_kg_qd	-37.796	147.087	10	-0.257	0.802		0.117		3.77
Tamoxifen_10mg_kg_qd	-108.441	147.087	10	-0.737	0.478		0.218		3.7
AZD1775_50mg_kg_qd	91.072	147.087	10	0.619	0.55		-0.158		-1.45
GS5108 − SOC
	Value	Std.Error	DF	t-value	p-value		mean TGI
(Intercept)	441.087	47.865	90	9.215	0
Imatinib_50mg_kg_BID	-31.064	67.692	12	-0.459	0.655		0.128		4.6
Regorafenib_10mg_kg_5of7d	-263.243	67.692	12	-3.889	0.002		1.2		-4.05
GS5108 − Predicted Drugs Part 1
	Value	Std.Error	DF	t-value	p-value		mean TGI
(Intercept)	299.331	47.574	82	6.292	0
Selinexor_15mg_kg_tiw	-69.874	68.692	10	-1.017	0.333		0.446		2.9
Linifanib_100mg_kg_qd	-170.114	68.692	10	-2.476	0.033		1.692		-6.38
Selumetinib_100mg_kg_qd	-3.511	67.28	10	-0.052	0.959		0.109		2.17
Panobinostat_50mg_kg_qd	95.373	67.28	10	1.418	0.187		-0.57		7.21
GS5108 − Predicted Drugs Part 2
	Value	Std.Error	DF	t-value	p-value		mean TGI
(Intercept)	481.933	42.409	106	11.364	0
Linifanib_50mg_kg_qd	-221.929	59.975	12	-3.7	0.003		0.799		-7.92
Linifanib_25mg_kg_qd	-205.001	59.975	12	-3.418	0.005		0.748		-6.83
Selumetinib_50mg_kg_bid	-131.561	59.975	12	-2.194	0.049		0.543		-4.41
Selinexor_10mg_kg_biw	-133.829	59.975	12	-2.231	0.045		0.502		-0.962
Selinexor_5mg_kg_tiw	-167.636	60.627	12	-2.765	0.017		0.533		5.45
